# Under the shadow: Old-biased genes are subject to weak purifying selection at both the tissue and cell type-specific levels

**DOI:** 10.1101/2022.09.21.508695

**Authors:** Nisan Yıldız, Hamit İzgi, Firuza Rahimova, Umut Berkay Altıntaş, Zeliha Gözde Turan, Mehmet Somel

## Abstract

The mutation accumulation theory predicts that aging is caused by accumulation of late-acting deleterious variants in the germ-line, due to weak purifying selection at old age. In accordance with this model, we and others have shown that sequence conservation among old-biased genes (with higher expression in old versus young adults) is weaker than among young-biased genes across a number of mammalian and insect species. However, questions remained regarding the source and generality of this observation. It was especially unclear whether the observed patterns were driven by tissue and cell type composition shifts or by cell-autonomous expression changes during aging. How wide this trend would extend to non-mammalian metazoan aging was also uncertain. Here we analyzed bulk tissue as well as cell type-specific RNA sequencing data from diverse animal taxa across six different datasets from five species. We show that the previously reported age-related decrease in transcriptome conservation (ADICT) is commonly found in aging tissues of non-mammalian species, including non-mammalian vertebrates (chicken brain, killifish liver and skin) and invertebrates (fruit fly brain). Analyzing cell type-specific transcriptomes of adult mice, we further detect the same ADICT trend at the single cell type level. Old-biased genes are less conserved across the majority of cell types analyzed in the lung, brain, liver, muscle, kidney, and skin, and these include both tissue-specific cell types, and also ubiquitous immune cell types. Overall, our results support the notion that aging in metazoan tissues may be at least partly shaped by the mutation accumulation process.
