## Supplemental Tables 1,3-7 for "Under the shadow: Old-biased genes are subject to weak purifying selection at both the tissue and cell type-specific levels"

### Sheet: Table.S1
Table S1. Conservation metric statistics. “Divergence time” shows the estimated divergence time (million years ago) for each taxon pair obtained from TimeTree.org. “No. 1:1 ort.” denotes the number of one-to-one orthologs with available dN/dS ratios, before any filtering. “No. ort. w/ dN/dS ≥ 0.8” denotes the number of one-to-one orthologs with dN/dS ≥ 0.8 after filtering out 0 dN and dS values. …
Taxa pair	Divergence time (mya)	Transcriptome Tissue	No. 1:1 ort.	No. ort. w/ dN/dS ≥ 0.8	No. final ort.	Mean dN/dS	Median dN/dS
G. gallus - M.gallopavo	37.2	Brain	12104	122	11333	0.215	0.178
D. melanogaster - D. simulans	5.9	Brain	10860	237	9934	0.166	0.112
H. glaber - C. porcellus	43	Brain	15049	60	14680	0.179	0.144
		Kidney	14880	61	14519	0.18	0.145
		Liver	14211	56	13867	0.18	0.145
Nothobranchius*	2.24 & 7.50 **	Liver	11956	1888	9990	0.225	0.179
		Skin	11956	1888	9990	0.225	0.179
M.musculus - R.norvegicus	20.9	Astrocyte (cerebellum)	15225	164	14389	0.166	0.121
		Astrocyte (hypothalamus)	15491	171	14644	0.167	0.122
		Astrocyte (motor cortex)	15272	165	14441	0.166	0.121
		Astrocyte (visual cortex)	15255	159	14430	0.166	0.121
		Lung***	14883	227	14022	0.173	0.125
		Liver***	13993	179	13202	0.168	0.122
		Muscle***	14488	210	13655	0.17	0.123
		Brain***	15264	245	14381	0.174	0.126
		Skin***	14775	216	13929	0.171	0.125
		Kidney***	13447	162	12681	0.164	0.119

### Sheet: Table.S3
Table S3. Number of indvidual and cells used for analyses of cell types obtained from different tissues for the Tabula Muris Senis dataset. Sample sizes are given bot seperately for different ages and combined.
cell_type	n_cells	n_cells_3m	n_cells_18m	n_cells_24m	n_indv	n_indv_3m	n_indv_18m	n_indv_24m
lung.bronchial smooth muscle cell	2059	362	944	753	12	4	4	4
lung.fibroblast of lung	455	101	169	185	12	4	4	4
lung.vein endothelial cell	149	36	60	53	12	4	4	4
lung.adventitial cell	245	96	98	51	12	4	4	4
lung.myeloid dendritic cell	373	52	108	213	12	4	4	4
lung.smooth muscle cell of the pulmonary artery	110	54	47	9	11	4	4	3
lung.pulmonary interstitial fibroblast	36	25	4	7	10	4	4	2
lung.dendritic cell	62	10	9	43	9	2	3	4
lung.endothelial cell of lymphatic vessel	91	43	13	35	10	3	3	4
lung.non-classical monocyte	134	41	36	57	12	4	4	4
lung.classical monocyte	175	41	80	54	12	4	4	4
lung.B cell	271	50	77	144	12	4	4	4
lung.CD4-positive, alpha-beta T cell	56	33	22	1	9	4	4	1
lung.NK cell	44	19	18	7	10	4	4	2
lung.type II pneumocyte	159	88	38	33	12	4	4	4
lung.ciliated columnar cell of tracheobronchial tree	50	19	14	17	10	4	3	3
lung.CD8-positive, alpha-beta T cell	118	8	48	62	11	3	4	4
lung.neutrophil	117	23	59	35	12	4	4	4
lung.leukocyte	38	2	5	31	7	2	3	2
lung.club cell of bronchiole	21	5	5	11	10	3	3	4
lung.pericyte cell	35	12	19	4	10	4	3	3
lung.regulatory T cell	47	1	20	26	9	1	4	4
lung.T cell	28	1	11	16	9	1	4	4
liver.mature NK T cell	176	31	82	63	7	2	3	2
liver.hepatocyte	1001	240	383	378	7	2	3	2
liver.endothelial cell of hepatic sinusoid	617	189	330	98	7	2	3	2
liver.Kupffer cell	262	47	107	108	7	2	3	2
liver.myeloid leukocyte	209	17	76	116	7	2	3	2
liver.B cell	210	34	119	57	7	2	3	2
liver.neutrophil	30	4	16	10	6	1	3	2
liver.T cell	45	2	21	22	6	1	3	2
liver.NK cell	42	5	20	17	7	2	3	2
liver.CD4-positive, alpha-beta T cell	42	1	13	28	5	1	2	2
muscle.skeletal muscle satellite cell	1833	535	683	615	14	6	4	4
muscle.macrophage	311	54	205	52	14	6	4	4
muscle.mesenchymal stem cell	935	264	354	317	14	6	4	4
muscle.endothelial cell	453	141	172	140	14	6	4	4
muscle.B cell	187	70	70	47	14	6	4	4
muscle.T cell	136	38	37	61	14	6	4	4
brain.ependymal cell	53	10	39	4	8	3	4	1
brain.astrocyte	496	358	107	31	9	4	4	1
brain.oligodendrocyte	1932	1234	564	134	9	4	4	1
brain.endothelial cell	2038	529	1358	151	9	4	4	1
brain.neuron	353	135	123	95	9	4	4	1
brain.medium spiny neuron	103	89	11	3	7	4	2	1
brain.interneuron	216	63	98	55	8	4	3	1
brain.oligodendrocyte precursor cell	251	145	94	12	9	4	4	1
brain.neuronal stem cell	84	71	12	1	9	4	4	1
brain.Bergmann glial cell	50	27	14	9	7	3	3	1
brain.brain pericyte	462	157	265	40	9	4	4	1
brain.CD8-positive, alpha-beta T cell	103	11	56	36	8	3	4	1
brain.mature NK T cell	16	5	4	7	5	1	3	1
brain.neuroepithelial cell	151	4	140	7	6	1	4	1
brain.T cell	58	8	30	20	9	4	4	1
skin.basal cell of epidermis	1320	678	395	247	10	6	2	2
skin.epidermal cell	445	260	97	88	10	6	2	2
skin.bulge keratinocyte	2169	1370	422	377	10	6	2	2
skin.keratinocyte stem cell	35	28	5	2	9	6	2	1
skin.T cell	24	6	10	8	8	4	2	2
kidney.macrophage	152	42	42	68	14	6	4	4
kidney.fenestrated cell	268	113	50	105	14	6	4	4
kidney.mesangial cell	93	32	42	19	13	6	3	4
kidney.kidney loop of Henle ascending limb epithelial cell	146	75	32	39	14	6	4	4
kidney.kidney collecting duct principal cell	157	55	42	60	14	6	4	4
kidney.epithelial cell of proximal tubule	393	46	126	221	14	6	4	4
kidney.kidney collecting duct epithelial cell	445	124	251	70	14	6	4	4
kidney.B cell	84	6	61	17	12	4	4	4
kidney.T cell	79	9	22	48	12	4	4	4

### Sheet: Table.S4
Table S4. Classification of cell types in the Tabula Muris Senis dataset as immune (I) and non-immune (NI).
Cell Type	Immune Status
CD8-positive, alpha-beta T cell	I
mature NK T cell	I
T cell	I
macrophage	I
B cell	I
Kupffer cell	I
myeloid leukocyte	I
neutrophil	I
NK cell	I
CD4-positive, alpha-beta T cell	I
myeloid dendritic cell	I
dendritic cell	I
non-classical monocyte	I
regulatory T cell	I
classical monocyte	I
leukocyte	I
keratinocyte stem cell	NI
ependymal cell	NI
astrocyte	NI
oligodendrocyte	NI
endothelial cell	NI
neuron	NI
medium spiny neuron	NI
interneuron	NI
oligodendrocyte precursor cell	NI
neuronal stem cell	NI
Bergmann glial cell	NI
brain pericyte	NI
neuroepithelial cell	NI
fenestrated cell	NI
mesangial cell	NI
kidney loop of Henle ascending limb epithelial cell	NI
kidney collecting duct principal cell	NI
epithelial cell of proximal tubule	NI
kidney collecting duct epithelial cell	NI
hepatocyte	NI
endothelial cell of hepatic sinusoid	NI
bronchial smooth muscle cell	NI
fibroblast of lung	NI
vein endothelial cell	NI
adventitial cell	NI
smooth muscle cell of the pulmonary artery	NI
pulmonary interstitial fibroblast	NI
endothelial cell of lymphatic vessel	NI
type II pneumocyte	NI
ciliated columnar cell of tracheobronchial tree	NI
club cell of bronchiole	NI
pericyte cell	NI
skeletal muscle satellite cell	NI
mesenchymal stem cell	NI
basal cell of epidermis	NI
epidermal cell	NI
bulge keratinocyte	NI

### Sheet: Table.S5
Table S5. Expression-conservation correlation vs. age. The table shows Spearman’s correlation test results between the expression-conservation correlation and individual age. The analysis was performed both on differentially expressed (DE) genes and all expressed genes in each dataset. We show the p-value and number of genes included in the analysis.
Organism	Tissue	DE genes rho	P-value for DE genes	Number of DE genes	All genes rho	P-value for all genes	Number of all genes
G. gallus	Brain	-0.85	2 x 10-4	1930	-0.41	0.17	11333
N. furzeri	Liver	-0.76	1.2 x 10-5	1155	-0.32	0.12	9909
N. furzeri	Skin	-0.84	2 x 10-7	2873	-0.71	7 x 10-5	9915
D. melanogaster	Brain	-0.88	3.4 x 10-8	1623	-0.73	8.4 x 10-5	9934
M. musculus	Astrocyte- enriched cerebellum	-0.88	0.021	4331	-0.88	0.021	14389
M. musculus	Astrocyte- enriched hypothalamus	-0.88	0.021	4530	-0.88	0.021	14644
M. musculus	Astrocyte- enriched visual cortex	-	-	-	-0.68	0.13	14430
M. musculus	Astrocyte- enriched motor cortex	-	-	-	-0.29	0.57	14441

### Sheet: Table.S6
Table S6. Two-way ANOVA results for difference in transcriptome conservation between cell types.
Effect	Degrees of Freedom	Sum of Squares	Mean Sum of Squares	F-value	P-value
Tissue	4	0.2567	0.06418	134.22	<2e-16
Cell Type	43	0.6791	0.01579	33.03	<2e-16
Residuals	188	0.0899	0.00048	-	-

### Sheet: Table.S7
Table S7. Expression-conservation correlation vs. age Spearman's correlation values for different cell types of the Tabula Muris Senis dataset.
cell_type	tissue	p	p_adj	rho
bronchial smooth muscle cell	lung	0.0748984	0.16977	-0.53
fibroblast of lung	lung	0.120373	0.233868	-0.47
vein endothelial cell	lung	0.714323	0.823287	0.12
adventitial cell	lung	0.00348247	0.021528	-0.77
myeloid dendritic cell	lung	0.783996	0.859867	-0.089
smooth muscle cell of the pulmonary artery	lung	0.261578	0.411426	-0.37
pulmonary interstitial fibroblast	lung	0.00293395	0.0200986	-0.83
dendritic cell	lung	0.981853	1	0.0089
endothelial cell of lymphatic vessel	lung	0.365728	0.507541	-0.32
non-classical monocyte	lung	0.257796	0.411426	-0.35
classical monocyte	lung	0.042868	0.131306	-0.59
B cell	lung	3.27176e-06	0.00022248	-0.95
CD4-positive, alpha-beta T cell	lung	0.870264	0.91043	-0.064
NK cell	lung	0.858682	0.91043	0.065
type II pneumocyte	lung	0.518674	0.665469	0.21
ciliated columnar cell of tracheobronchial tree	lung	0.000403408	0.00457195	-0.9
CD8-positive, alpha-beta T cell	lung	0.000399858	0.00457195	-0.88
neutrophil	lung	2.76949e-05	0.000878349	0.92
leukocyte	lung	0.537861	0.668886	0.28
club cell of bronchiole	lung	0.0348497	0.118489	-0.67
pericyte cell	lung	0.051264	0.139438	-0.63
regulatory T cell	lung	0.00660266	0.0374151	-0.82
T cell	lung	0.0139706	0.0593749	-0.78
mature NK T cell	liver	0.284368	0.411426	-0.47
hepatocyte	liver	0.840302	0.906993	-0.094
endothelial cell of hepatic sinusoid	liver	1	1	0
Kupffer cell	liver	0.284368	0.411426	-0.47
myeloid leukocyte	liver	0.015308	0.061232	-0.85
B cell	liver	0.00132793	0.0128998	-0.94
neutrophil	liver	0.191744	0.342866	0.62
T cell	liver	1	1	0
NK cell	liver	0.284368	0.411426	-0.47
CD4-positive, alpha-beta T cell	liver	0.305575	0.432898	-0.58
skeletal muscle satellite cell	muscle	0.0737649	0.16977	-0.49
macrophage	muscle	0.00295567	0.0200986	-0.73
mesenchymal stem cell	muscle	0.0444124	0.131306	-0.54
endothelial cell	muscle	0.0737649	0.16977	-0.49
B cell	muscle	0.0343799	0.118489	-0.57
T cell	muscle	3.87507e-05	0.000878349	-0.88
ependymal cell	brain	0.665205	0.779895	0.18
astrocyte	brain	0.105217	0.210434	-0.58
oligodendrocyte	brain	0.074438	0.16977	-0.62
endothelial cell	brain	0.010577	0.0513741	-0.79
neuron	brain	0.587675	0.713606	0.21
medium spiny neuron	brain	0.605678	0.722563	-0.24
interneuron	brain	0.0298651	0.112824	0.76
oligodendrocyte precursor cell	brain	0.12687	0.239644	-0.55
neuronal stem cell	brain	0.196644	0.342866	-0.47
Bergmann glial cell	brain	0.445474	0.582543	0.35
brain pericyte	brain	0.387877	0.527512	-0.33
CD8-positive, alpha-beta T cell	brain	0.00154742	0.0131531	-0.91
mature NK T cell	brain	0.0405193	0.131205	-0.89
neuroepithelial cell	brain	0.748868	0.848718	-0.17
T cell	brain	0.779057	0.859867	0.11
basal cell of epidermis	skin	0.202751	0.344676	-0.44
epidermal cell	skin	0.541011	0.668886	0.22
bulge keratinocyte	skin	0.0991646	0.204339	-0.55
keratinocyte stem cell	skin	0.0495542	0.139438	0.67
T cell	skin	0.0560144	0.146499	-0.69
macrophage	kidney	0.217661	0.360999	-0.35
fenestrated cell	kidney	0.0945678	0.200957	-0.46
mesangial cell	kidney	0.00890413	0.0465754	-0.69
kidney loop of Henle ascending limb epithelial cell	kidney	0.000324993	0.00457195	-0.82
kidney collecting duct principal cell	kidney	0.0837133	0.183629	-0.48
epithelial cell of proximal tubule	kidney	0.274103	0.411426	0.31
kidney collecting duct epithelial cell	kidney	0.0132594	0.0593749	-0.64
B cell	kidney	0.181015	0.332676	0.41
T cell	kidney	0.403179	0.537572	0.27
